# Meta-transcriptomic analysis reveals the gene expression and novel conserved sub-genomic RNAs in SARS-CoV-2 and MERS-CoV

**DOI:** 10.1101/2020.04.16.043224

**Authors:** Lin Lyu, Ru Feng, Mingnan Zhang, Qiyu Gong, Yinjing Liao, Yanjiao Zhou, Xiaokui Guo, Bing Su, Yair Dorsett, Lei Chen

## Abstract

**Background:** Fundamental to viral biology is identification and annotation of viral genes and their function. Determining the level of coronavirus gene expression is inherently difficult due to the positive stranded RNA genome and the identification of sub-genomic RNAs (sgRNAs) that are required for expression of most viral genes. In the COVID-19 epidemic so far, few genomic studies have looked at viral sgRNAs and none have systematically examined the sgRNA profiles of large numbers of SARS-CoV2 datasets in conjuction with data for other coronaviruses.

**Results:** We developed a bioinformatic pipeline to analyze the sgRNA profiles of coronaviruses and applied it to 588 individual samples from 20 independent studies, covering more than 10 coronavirus species. Our result showed that SARS-CoV, SARS-CoV-2 and MERS-CoV each had a core sgRNA repertoire generated via a canonical mechanism. Novel sgRNAs that encode peptides with evolutionarily conserved structures were identified in several coronaviruses and were expressed *in vitro* and *in vivo*. Two novel peptides may have direct functional relevance to disease, by alluding interferon responses and disrupting IL17E (IL25) signaling. Relevant to coronavirus infectivity and transmission, we also observed that the level of Spike sgRNAs were significantly higher *in-vivo* than *in-vitro*, while the opposite held true for the Nucleocapside protein.

**Conclusions:** Our results greatly expanded the predicted number of coronaviruses proteins and identified potential viral peptide suggested to be involved in viral virulence. These methods and findings shed new light on coronavirus biology and provides a valuable resource for future genomic studies of coronaviruses.
