## Supplementary tables for "Meta-transcriptomic analysis reveals the gene expression and novel conserved sub-genomic RNAs in SARS-CoV-2 and MERS-CoV": Supplementary_table1_bioprojects.xlsx

### Sheet: Supplementary_table1_bioproject
Bioproject	Bioexperiment num	Run number	Strategy	Selection	Library	Layout	Platform	Virus	Reference used	vivo/vitro
PRJEB13360	46	46	RNA-Seq	RANDOM	METATRANSCRIPTOMIC	PAIRED	ILLUMINA	HKU1;OC43;NL63	KF686346.1;KX344031.1;NC_005831.2	in vivo
PRJNA233943	134	134	RNA-Seq	cDNA	TRANSCRIPTOMIC	PAIRED	ILLUMINA	SARS-COV;MERS-COV	NC_004718.3;NC_019843.3	in vitro
PRJNA233944	136	136	RNA-Seq	cDNA	TRANSCRIPTOMIC	PAIRED	ILLUMINA	MERS-COV;SARS-COV	NC_004718.3;NC_019843.3	in vitro
PRJNA238265	43	43	RNA-Seq	cDNA	TRANSCRIPTOMIC	SINGLE	ILLUMINA	MERS-COV	NC_019843.3	in vivo
PRJNA277369	5	6	RNA-Seq	PolyA	VIRAL RNA	PAIRED	ILLUMINA	HKU3;HKU5;MERS-COV	DQ022305.2;MH002342.1;NC_019843.3	in vtro
PRJNA279442	10	20	RNA-Seq	unspecified	TRANSCRIPTOMIC	PAIRED	ILLUMINA	MERS-COV;SARS-COV	NC_004718.3;NC_019843.3	in vitro
PRJNA545350	16	16	RNA-Seq	cDNA	TRANSCRIPTOMIC	SINGLE	ILLUMINA	MERS-COV	NC_019843.3	in vivo
PRJNA580021	27	27	miRNA-Seq;ncRNA-Seq;RNA-Seq	cDNA;size fractionation	TRANSCRIPTOMIC	PAIRED	ILLUMINA	MERS-COV	NC_019843.3	in vitro
PRJNA601736	2	2	RNA-Seq	RANDOM	METATRANSCRIPTOMIC	PAIRED	ILLUMINA	SARS-COV-2	NC_045512.2	in vivo
PRJNA603194	1	1	RNA-Seq	RANDOM	METATRANSCRIPTOMIC	PAIRED	ILLUMINA	SARS-COV-2	NC_045512.2	in vivo
PRJNA605907	8	8	RNA-Seq	RT-PCR	METATRANSCRIPTOMIC	PAIRED	ILLUMINA	SARS-COV-2	NC_045512.2	in vivo
PRJNA605983	9	9	RNA-Seq	RANDOM	METAGENOMIC	PAIRED	ILLUMINA	SARS-COV-2	NC_045512.2	in vivo
PRJNA606159	9	9	RNA-Seq	RANDOM	METAGENOMIC	PAIRED	ILLUMINA	Various Bat coronavirus	MN611519.1;MN611522.1;MN611523.1;MN611524.1;MN611517.1;MN611518.1;MN611520.1;CHB0025	in vivo
PRJNA606165	1	1	RNA-Seq	RANDOM	METAGENOMIC	PAIRED	ILLUMINA	Bat coronavirus RaTG13	MN996532.1	in vivo
PRJNA606875	7	7	RNA-Seq	Amplicon;RANDOM;PCR	VIRAL RNA	PAIRED;SINGLE	ILLUMINA;ION_TORRENT	Various Pangolin coronavirus	EPI_ISL_410542;EPI_ISL_410543;EPI_ISL_410544	in vitro; in vivo
PRJNA607174	7	7	WGS	RANDOM	METAGENOMIC	PAIRED	ILLUMINA	SARS-COV-2	NC_045512.2	in vivo
PRJNA610428	14	14	RNA-Seq	unspecified	VIRAL RNA	SINGLE	ILLUMINA	SARS-COV-2	NC_045512.2	in vivo
PRJNA615032	110	329	RNA-Seq	cDNA	TRANSCRIPTOMIC	SINGLE	ILLUMINA	SARS-COV-2	NC_045512.2	in vitro; in vivo
PRJNA624792	2	2	WGS	PCR	VIRAL RNA	PAIRED	ILLUMINA	SARS-COV-2	NC_045512.2	in vitro
Kim 2020	1	1	RNA-Seq	RANDOM	METAGENOMIC	PAIRED	BGI	SARS-COV-2	NC_045512.2	in vitro
