## Supplementary tables for "Meta-transcriptomic analysis reveals the gene expression and novel conserved sub-genomic RNAs in SARS-CoV-2 and MERS-CoV": Supplementary_table2_SARS2_SARS_MERS_annotation.xlsx

### Sheet: SARS-CoV-2
Gene Name	Start	End	Length(aa)	TRS start	Is Core sgRNA	Support in SARS-CoV by sgRNAs	Support in SARS-CoV by ORF homology	Note on function, etc.
ORF1ab	266	21555	7096	NA	No	NA	Yes	RTC complex, sgRNA-independent translation.A shorter product, pp1a, is 4405aa in length.
S	21563	25384	1273	21552	Yes	Yes	Yes	Spike, host cell recognition and invasion.
ORF3a	25393	26220	275	25382	Yes	Yes	Yes	Mediating trafficking of Spike;inducing elevation of IL-1β secretion and activatesNF-κB and the NLRP3 inflammasome;inducing apoptosis in viral infection and cell line models.
ORF3ba	25524（25765）	25697（26220）	57(151)	NA	No	No	Yes	Lots of out of frame start codons between ORF3a and 3b; lacking evidence supporting an sgRNA.
E	26245	26472	75	26237	Yes	Yes	Yes	Envelope, virus morphogenesis and assembly.
M	26523	27191	222	26468	Yes	Yes	Yes	Membrane, virus assembly and budding.
ORF6	27202	27387	61	27041	Yes	Yes	Yes	A type 1 interferon antagonist.
ORF7a	27394	27759	121	27385	Yes	Yes	Yes	May playing a role in pathogenesis via its role in virus-induced apoptosis.
ORF7b	27756	27887	43	27674	Nob	Yes	Yes	Not required for replication, but may be an attenuating factor in-vivo.
ORF8	27894	28259	121	27884	Yes	Yes	Yes	Inducing ER stress and activating NLRP3 inflammasomes.
N	28274	29533	419	28255	Yes	Yes	Yes	Nucleocapsid, binding to the RNA genome.
ORF9a	28284	28577	97	NA	No	No	Yes	Likely being translated off of the N sgRNA via a leaky ribosomal scanning mechanism.
ORF9b	28734	28955	73	NA	No	No	Yes	Several out of frame start codons between ORF9a and 9b.
ORF10	29558	29674	38	NA	No	No	Yes	No consistant sgRNAs support.
pORF2b	22614	22724	36	22503	No	No	Yes	Novel
tORF7b	27825	27887	20	27762	No	Yes	Yes	Novel
#a: One of the common annotations of ORF3b in SARS-CoV-2 is shown, another is shown in brackets.
#b: The relative abundance of ORF7b is much lower than other canonical sgRNAs in SARS-CoV-2 and no consistant match in SARS-CoV.

### Sheet: SARS-CoV
Gene Name	Start	End	Length(aa)	TRS start	Is Core sgRNA
ORF1ab	265	21485	7073	NA	No
S	21492	25259	1255	21482	Yes
ORF3a	25268	26092	274	25257	Yes
ORF3b	25689	26153	154	25673	No
E	26117	26347	76	26109	Yes
M	26398	27063	221	26343	Yes
ORF6	27074	27265	63	26913	Yes
ORF7a	27273	27641	122	27265	Yes
ORF7b	27638	27772	44	27363	No
ORF8a	27779	27898	39	27768	Yes
ORF8b	27864	28118	84	NA	No
N	28120	29388	422	28103	Yes
ORF9b	28130	28426	98	NA	No
tORF7b	27707	27772	21	27648	No

### Sheet: MERS-CoV
Gene Name	Start	End	Length(aa)	TRS start	Is Core sgRNA
1ab	279	21514	7078	NA	No
S	21456	25517	1353	21402	Yes
3	25532	25843	103	25518	Yes
4a	25852	26181	109	25840	Yes
4b	26093	26833	246	25922	No
5	26840	27514	224	26826	Yes
E	27590	27838	82	27582	Yes
M	27853	28512	219	27834	Yes
N	28566	29807	413	28536	Yes
8b	28762	29100	112	28664	No
8c	29632	29787	51	29582	No
