## Supplementary tables for "Meta-transcriptomic analysis reveals the gene expression and novel conserved sub-genomic RNAs in SARS-CoV-2 and MERS-CoV": Supplementary_table3_SARS2_expression.xlsx

### Sheet: Supplementary_table3_SARS2_expr
#Recorded were sgRNA relative abundance
#sgRNA can not be assigned to non-ORF grouped on the ”other“ column
#Total number of breakpoint reads recorded on the "sum“ column
Strain_Identifier	S	pORF2b	ORF3a	E	M	ORF6	ORF7a	tORF7b	ORF8	N	other	sum	srx	type	Bioproject
PRJNA610428_SRX7884408	0.175	0	0.125	0	0.0375	0.0375	0.075	0	0.1	0.3625	0.0875	80	SRX7884408	in vivo	PRJNA610428
PRJNA610428_SRX7884409	0.217391	0.0108696	0.0978261	0	0.0869565	0.076087	0.152174	0	0.108696	0.108696	0.130435	92	SRX7884409	in vivo	PRJNA610428
PRJNA610428_SRX7884411	0.0925926	0.111111	0.0555556	0	0.111111	0	0.101852	0	0.0277778	0.314815	0.0740741	108	SRX7884411	in vivo	PRJNA610428
PRJNA610428_SRX7857603	0.0547945	0	0.0753425	0.0136986	0.178082	0.0342466	0.30137	0	0.0753425	0.253425	0.0136986	146	SRX7857603	in vivo	PRJNA610428
PRJNA610428_SRX7857602	0.111111	0	0.0740741	0.037037	0	0.111111	0.222222	0	0.148148	0.259259	0.037037	27	SRX7857602	in vivo	PRJNA610428
PRJNA610428_SRX7852917	0.0833333	0	0.208333	0	0.208333	0.0416667	0.0833333	0	0	0.333333	0.0416667	24	SRX7852917	in vivo	PRJNA610428
PRJNA615032_SRX8142126	0.010991	0	0.0543962	0.0136921	0.0394801	0.0381433	0.11903	0.000674535	0.0545916	0.665705	0.00329637	327633	SRX8142126	in vitro	PRJNA615032
PRJNA615032_SRX8089280	0.0210023	0	0.0454513	0.0111441	0.0530771	0.0352716	0.0970997	0.00912598	0.112816	0.607047	0.00796514	55994	SRX8089280	in vitro	PRJNA615032
PRJNA615032_SRX8142123	0.00876153	0	0.0515123	0.0099964	0.0357999	0.0360613	0.105498	0.0015417	0.0443607	0.703426	0.00304172	263995	SRX8142123	in vitro	PRJNA615032
PRJNA615032_SRX8089274	0.0389974	0	0.068315	0.0163443	0.130538	0.0248179	0.0825718	0.00967976	0.0403117	0.586569	0.00185555	64671	SRX8089274	in vitro	PRJNA615032
PRJNA615032_SRX8089267	0.0263158	0	0.0526316	0	0.0263158	0	0.131579	0	0.0263158	0.710526	0.0263158	38	SRX8089267	in vitro	PRJNA615032
PRJNA615032_SRX8089269	0.0243902	0	0.0853659	0.0243902	0	0.0243902	0.0487805	0	0.109756	0.682927	0	82	SRX8089269	in vitro	PRJNA615032
PRJNA615032_SRX8089273	0.0322398	0	0.064896	0.00976205	0.118456	0.021863	0.0840655	0.00623262	0.0361759	0.624329	0.00198103	307415	SRX8089273	in vitro	PRJNA615032
PRJNA615032_SRX8089279	0.0288709	0	0.0455437	0.0135099	0.0454211	0.0471497	0.0879	0.00686527	0.107699	0.610862	0.00617874	81570	SRX8089279	in vitro	PRJNA615032
PRJNA615032_SRX8089315	0.0792952	0	0.328194	0.0792952	0.0440529	0.0264317	0.169604	0	0.0352423	0.226872	0.0110132	454	SRX8089315	in vivo	PRJNA615032
PRJNA615032_SRX8142127	0.0136472	2.87e-05	0.0560139	0.0128546	0.0374261	0.0350852	0.1065	0.000648889	0.0487078	0.68597	0.00308838	243493	SRX8142127	in vitro	PRJNA615032
PRJNA615032_SRX8142122	0.010457	0	0.0542609	0.0118046	0.024424	0.0338567	0.114577	0.00040517	0.0453563	0.702141	0.00271782	219661	SRX8142122	in vitro	PRJNA615032
PRJNA615032_SRX8142125	0.0116449	2.03e-05	0.0559333	0.0127989	0.0323491	0.0381631	0.114933	0.00067683	0.0500516	0.680204	0.00320479	295495	SRX8142125	in vitro	PRJNA615032
PRJNA615032_SRX8089275	0.033457	0	0.0566283	0.0137843	0.124785	0.015849	0.0782511	0.00925324	0.0381218	0.627767	0.00210301	52306	SRX8089275	in vitro	PRJNA615032
PRJNA615032_SRX8089281	0.0286765	0	0.0425448	0.0120253	0.0418905	0.0527824	0.0790446	0.00558417	0.100598	0.630846	0.00600805	108521	SRX8089281	in vitro	PRJNA615032
PRJNA615032_SRX8142124	0.00867975	0	0.0560117	0.0106234	0.0484699	0.0397405	0.100407	0.00174129	0.0471066	0.683455	0.00376517	261874	SRX8142124	in vitro	PRJNA615032
PRJNA615032_SRX7990869	0.0408163	0	0.0816327	0	0.0204082	0	0	0	0	0.857143	0	49	SRX7990869	in vitro	PRJNA615032
PRJNA615032_SRX7990871	0	0	0.059633	0	0	0.00458716	0.0183486	0	0.0183486	0.899083	0	218	SRX7990871	in vitro	PRJNA615032
PRJNA615032_SRX8089268	0.0208333	0	0.0625	0.0625	0.0625	0.0208333	0.0833333	0.0208333	0.0625	0.583333	0.0208333	48	SRX8089268	in vitro	PRJNA615032
Kim_2020	0.0942604	0	0.0599676	0.00507091	0.0167088	0.00363132	0.0719652	0.00143645	0.0232262	0.716116	0.00761735	1592811	TRX000001	in vitro	Kim 2020
PRJNA615032_SRX7990870	0	0	0	0	0	0	0.0487805	0	0	0.95122	0	41	SRX7990870	in vitro	PRJNA615032
PRJNA615032_SRX7990875	0.030303	0	0.0606061	0	0.030303	0	0.212121	0	0	0.666667	0	33	SRX7990875	in vitro	PRJNA615032
PRJNA615032_SRX8089320	0	0	0	0	0	0	0	0	0	1	0	41	SRX8089320	in vivo	PRJNA615032
PRJNA603194_SRX7636886	0.203125	0	0.03125	0.078125	0.210938	0.015625	0.296875	0	0	0.148438	0.015625	128	SRX7636886	in vivo	PRJNA603194
PRJNA605907_SRX7705831	0.178496	0	0.0139046	0.0124495	0.403234	0.00840744	0.105093	0.00533549	0.130154	0.0835893	0.0593371	6185	SRX7705831	in vivo	PRJNA605907
PRJNA605907_SRX7705832	0.00278552	0	0	0	0.281337	0	0	0	0.0139276	0.67688	0.0250696	359	SRX7705832	in vivo	PRJNA605907
PRJNA605907_SRX7705834	0.0842105	0	0.0368421	0.00526316	0.3	0.00526316	0.215789	0.00526316	0.2	0.0789474	0.0684211	190	SRX7705834	in vivo	PRJNA605907
PRJNA605983_SRX7730881	0.294118	0	0.117647	0.0588235	0.0294118	0.0294118	0.117647	0	0.0588235	0.264706	0.0294118	34	SRX7730881	in vivo	PRJNA605983
PRJNA610428_SRX7852918	0.0116279	0	0.0581395	0	0.0930233	0.0348837	0	0	0.151163	0.604651	0.0465116	86	SRX7852918	in vivo	PRJNA610428
