## Supplementary tables for "Meta-transcriptomic analysis reveals the gene expression and novel conserved sub-genomic RNAs in SARS-CoV-2 and MERS-CoV": Supplementary_table4_novel_protein_conservation.xlsx

### Sheet: SARS-CoV-2
Sequence in SARS-CoV-2	Homology Type	SARS-CoV-2	SARS-CoV	Pangolin-CoV	RaTG13	HKU3
Spike	Nucleotide	100	63.42	81.73	92.67	63.83
Spike	Protein	100	73.86	91.94	97.47	73.53
Spike RBD	Nucleotide	100	71.84	80.58	86.92	68.8
Spike RBD	Protein	100	73.97	86.98	91.85	71.82
pORF2b	Nucleotide	100	70.27	85.58	91.89	67.56
pORF2b	Protein	100	38.88	69.44	80.56	41.67
ORF7b	Nucleotide	100	78.03	80.3	99.24	78.03
ORF7b	Protein	100	81.39	74.41	97.67	79.06
tORF7b	Nucleotide	100	65.07	65.07	100	63.49
tORF7b	Protein	100	70	60	100	65

### Sheet: MERS-CoV
Sequence in MERS-CoV	Homology Type	MERS-CoV	HKU4	HKU5	Erinaceus-CoV
ORF8b	Nucleotide	100	76.69	80.23	76.1
ORF8b	Protein	100	55.35	58.03	53.57
pORF8c	Nucleotide	100	39.39	45.51	50
pORF8c	Protein	100	25.58	23.52	29.41
