## Supplementary tables for "Meta-transcriptomic analysis reveals the gene expression and novel conserved sub-genomic RNAs in SARS-CoV-2 and MERS-CoV": Supplementary_table5_novel_sgRNAs.xlsx

### Sheet: sars2.novel.sgRNA
Body breakpoint position	Weighted ratio	Overlap sequence	Annotation in this study	Supporting bioproject	Supporting SRX
1748	0.00167752	AT		PRJNA605907,PRJNA610428	SRX7705831,SRX7884409
3815	0.000186642	ACAAACTT		PRJNA610428,PRJNA615032	SRX7884408,SRX8142123
5591	0.000296082	ATGAAC		PRJNA605907,PRJNA615032	SRX7705834,SRX8142122,SRX8142123,SRX8142124,SRX8142125,SRX8142126,SRX8142127
5785	0.000642442	TCTAAA		PRJNA605907,PRJNA615032	SRX7705831,SRX8142123,SRX8142124,SRX8142126,SRX8142122,SRX8142127
14371	0.000451774	CAAACTTTAA		PRJNA605907,PRJNA610428	SRX7705831,SRX7884409
14669	0.00115848	C		PRJNA610428,PRJNA605983	SRX7884409,SRX7730881
22502	0.00250911	AAAC	pORF2b	PRJNA610428,PRJNA615032	SRX7884411,SRX7884409,SRX8142125,SRX8142127
26479	0.000608935	*		PRJNA605907,PRJNA615032	SRX7705831,SRX7705834,SRX8089268
26494	0.00137352	TTCTCT	alternative sgRNA of M	PRJNA605907,PRJNA610428,PRJNA615032	SRX7705834,SRX7884411,SRX8089273,SRX8089275,SRX8089279,SRX8089280,SRX8089281,SRX8142122,SRX8142123,SRX8142124,SRX8142125,SRX8142126,SRX8142127,SRX8089274
26868	0.000186667	CTAA		PRJNA610428,PRJNA615032	SRX7884408,SRX8142125
27394	0.000224512	TGAAAA		PRJNA603194,PRJNA605907	SRX7636886,SRX7705831
27761	0.00206008	GAACTTT	tORF7b	PRJNA605907,PRJNA615032,Kim_2020	SRX7705834,SRX8089268,SRX8089273,SRX8089274,SRX8089275,SRX8089279,SRX8089280,SRX8089281,SRX8142122,SRX8142123,SRX8142124,SRX8142125,SRX8142126,SRX8142127,SRX7705831,Kim_2020
29111	0.000127577	AACAAAC		PRJNA615032,PRJTA000001	SRX8089273,SRX8089274,SRX8089275,SRX8089279,SRX8089280,SRX8089281,SRX8142122,SRX8142123,SRX8142124,SRX8142125,SRX8142126,SRX8142127,Kim 2020
29153	0.000244175	AAGGAACT		PRJNA615032,PRJTA000001	SRX8089273,SRX8089274,SRX8089275,SRX8089279,SRX8089280,SRX8089281,SRX8142122,SRX8142123,SRX8142124,SRX8142125,SRX8142126,SRX8142127,Kim 2020
29867	0.00125825	*		PRJNA605983,PRJNA615032,PRJNA605907	SRX7730880,SRX7990874,SRX8089327,SRX7705832
#Kim_2020 is the single sample data set from Kim et al 2020.
#* indicates zero overlap.

### Sheet: sars.novel.sgRNA
Body breakpoint position	Weighted ratio	Overlap sequence	Annotation in this study	Supporting bioproject	Supporting SRX
26369	0.000879207	TCT		PRJNA233943,PRJNA233944,PRJNA279442	SRX489914,SRX489957,SRX489958,SRX489963,SRX489967,SRX489968,SRX489969,SRX492465,SRX492466,SRX492467,SRX491672,SRX491674,SRX491780,SRX491781,SRX491782,SRX491783,SRX491868,SRX491869,SRX491870,SRX491871,SRX491953,SRX491954,SRX491955,SRX492118,SRX492119,SRX492120,SRX492206,SRX492207,SRX492208,SRX492289,SRX492290,SRX492374,SRX492436,SRX492556,SRX492557,SRX492558,SRX492601,SRX492602,SRX492603,SRX492636…
26737	0.000208075	AAACAAAC		PRJNA233943,PRJNA233944,PRJNA279442	SRX489969,SRX492465,SRX492466,SRX492467,SRX491672,SRX491780,SRX491781,SRX491782,SRX491783,SRX491868,SRX491869,SRX491870,SRX491871,SRX491953,SRX491954,SRX491955,SRX492118,SRX492119,SRX492120,SRX492206,SRX492207,SRX492208,SRX492289,SRX492290,SRX492374,SRX492436,SRX492556,SRX492557,SRX492558,SRX492601,SRX492602,SRX492603,SRX492636,SRX970742,SRX970744,SRX970745,SRX489968
26797	0.000314461	AAA		PRJNA233943,PRJNA233944,PRJNA279442	SRX489960,SRX489961,SRX489967,SRX489969,SRX492465,SRX492466,SRX492467,SRX491674,SRX491780,SRX491781,SRX491782,SRX491783,SRX491868,SRX491869,SRX491870,SRX491871,SRX491953,SRX491954,SRX491955,SRX492118,SRX492119,SRX492120,SRX492206,SRX492207,SRX492208,SRX492289,SRX492290,SRX492374,SRX492436,SRX492601,SRX492602,SRX492603,SRX492636,SRX492637,SRX970744,SRX970745
27236	0.000200495	AAGAAC		PRJNA233943,PRJNA233944,PRJNA279442	SRX489917,SRX489962,SRX489967,SRX489968,SRX489969,SRX492465,SRX492466,SRX492467,SRX491780,SRX491781,SRX491782,SRX491783,SRX491868,SRX491869,SRX491870,SRX491871,SRX491953,SRX491954,SRX491955,SRX492118,SRX492119,SRX492120,SRX492206,SRX492207,SRX492208,SRX492289,SRX492290,SRX492374,SRX492436,SRX492556,SRX492557,SRX492558,SRX492601,SRX492602,SRX492603,SRX492636,SRX970742,SRX970744,SRX970745
27644a	2.07067e-05	A	tORF7b	PRJNA233943,PRJNA233944,PRJNA279442	SRX489967,SRX489969,SRX492465,SRX492466,SRX492467,SRX491782,SRX492374,SRX492637,SRX970742,SRX970744,SRX970745
27749	0.0001206	AAGAAC		PRJNA233943,PRJNA233944,PRJNA279442	SRX489967,SRX489969,SRX492465,SRX492466,SRX492467,SRX491675,SRX491780,SRX491781,SRX491782,SRX491783,SRX491868,SRX491869,SRX491871,SRX491953,SRX491954,SRX491955,SRX492118,SRX492119,SRX492120,SRX492206,SRX492207,SRX492208,SRX492289,SRX492290,SRX492374,SRX492436,SRX492556,SRX492557,SRX492558,SRX492601,SRX492602,SRX492603,SRX492636,SRX970744,SRX970745,SRX492637
28081	0.00046342	AGACG		PRJNA233943,PRJNA233944,PRJNA279442	SRX489914,SRX489968,SRX489969,SRX492467,SRX491673,SRX491780,SRX491781,SRX491782,SRX491783,SRX491868,SRX491869,SRX491954,SRX491955,SRX492118,SRX492119,SRX492120,SRX492206,SRX492207,SRX492208,SRX492289,SRX492290,SRX492374,SRX492436,SRX492556,SRX492557,SRX492601,SRX492602,SRX492603,SRX492636,SRX970744,SRX970745,SRX489959,SRX489967,SRX492465,SRX492466,SRX491192,SRX491672,SRX491674,SRX491675,SRX491871…
28960	0.000619846	AACAAAC		PRJNA233943,PRJNA233944,PRJNA279442	SRX489915,SRX489917,SRX489959,SRX489963,SRX489967,SRX489968,SRX489969,SRX492465,SRX492466,SRX492467,SRX491191,SRX491673,SRX491675,SRX491780,SRX491781,SRX491782,SRX491783,SRX491868,SRX491869,SRX491870,SRX491871,SRX491953,SRX491954,SRX491955,SRX492118,SRX492119,SRX492120,SRX492206,SRX492207,SRX492208,SRX492289,SRX492290,SRX492374,SRX492436,SRX492556,SRX492557,SRX492558,SRX492601,SRX492602,SRX492603…
29002	0.000387409	AAGGAACT		PRJNA233943,PRJNA233944,PRJNA279442	SRX489956,SRX489967,SRX489968,SRX489969,SRX492465,SRX492466,SRX492467,SRX491194,SRX491673,SRX491780,SRX491781,SRX491782,SRX491783,SRX491868,SRX491869,SRX491870,SRX491871,SRX491953,SRX491954,SRX491955,SRX492118,SRX492119,SRX492120,SRX492206,SRX492207,SRX492208,SRX492289,SRX492290,SRX492374,SRX492436,SRX492556,SRX492557,SRX492558,SRX492601,SRX492602,SRX492603,SRX492636,SRX970742,SRX970744,SRX970745
29014	0.000135955	ACAAAC		PRJNA233943,PRJNA233944,PRJNA279442	SRX489914,SRX489963,SRX489968,SRX492465,SRX492466,SRX492467,SRX491782,SRX491953,SRX491955,SRX492118,SRX492119,SRX492206,SRX492207,SRX492208,SRX492374,SRX492436,SRX492556,SRX492557,SRX492558,SRX492602,SRX970745,SRX492637,SRX489969
29108	0.000165323	NNNNNNNN		PRJNA233943,PRJNA233944,PRJNA279442	SRX489961,SRX489968,SRX491194,SRX970745,SRX489790,SRX491782,SRX970744,SRX492119,SRX492120,SRX492374,SRX492556,SRX492557,SRX492558
29203	0.000100489	AAAC		PRJNA233943,PRJNA233944	SRX489789,SRX491194,SRX492637
29227	0.000893396	AAA		PRJNA233943,PRJNA233944,PRJNA279442	SRX489917,SRX489962,SRX489967,SRX489968,SRX489969,SRX492465,SRX492466,SRX492467,SRX491192,SRX491674,SRX491780,SRX491781,SRX491782,SRX491783,SRX491868,SRX491869,SRX491870,SRX491871,SRX491953,SRX491954,SRX491955,SRX492118,SRX492119,SRX492120,SRX492206,SRX492207,SRX492208,SRX492289,SRX492290,SRX492374,SRX492436,SRX492556,SRX492557,SRX492558,SRX492601,SRX492602,SRX492603,SRX492636,SRX492637,SRX970742…
29447	0.000299685	ACGA		PRJNA233943,PRJNA233944,PRJNA279442	SRX489791,SRX489958,SRX489959,SRX489967,SRX489968,SRX492465,SRX492466,SRX492467,SRX491674,SRX491780,SRX491781,SRX491782,SRX491783,SRX491868,SRX491869,SRX491870,SRX491871,SRX491953,SRX491954,SRX491955,SRX492118,SRX492119,SRX492120,SRX492206,SRX492207,SRX492208,SRX492289,SRX492290,SRX492374,SRX492436,SRX492556,SRX492557,SRX492558,SRX492601,SRX492602,SRX492603,SRX492636,SRX970742,SRX970744,SRX970745
29731	0.00019143	*		PRJNA279442,PRJNA233944	SRX970735,SRX491192,SRX491191,SRX970742
#a: this sgRNA has a weighted average aboundance lower than 10^-4 cut-off, however it can express the tORF7b novel peptide that's conserved in SARS-CoV-2, and is supported by many studies, hence the inclusion.

### Sheet: mers.novel.sgRNA
Body breakpoint position	Weighted ratio	Overlap sequence	Annotation in this study	Supporting bioproject	Supporting SRX
679	0.00273877	CGAACTT		PRJNA233943,PRJNA233944,PRJNA277369,PRJNA279442,PRJNA545350,PRJNA580021	SRX487548,SRX487549,SRX487550,SRX487551,SRX487552,SRX487553,SRX487554,SRX487555,SRX488069,SRX488070,SRX488071,SRX488072,SRX488073,SRX488074,SRX488075,SRX488076,SRX488748,SRX488749,SRX488754,SRX488755,SRX488768,SRX488769,SRX488855,SRX488917,SRX488951,SRX488952,SRX488981,SRX488982,SRX489004,SRX489005,SRX489028,SRX489029,SRX489060,SRX489061,SRX489119,SRX489120,SRX489274,SRX487478,SRX487482,SRX490718…
990	0.000132645	ACGAA		PRJNA233943,PRJNA233944,PRJNA279442,PRJNA545350,PRJNA580021	SRX489005,SRX490798,SRX970762,SRX970763,SRX5930076,SRX5930079,SRX5930083,SRX7066772,SRX7066773,SRX7066774,SRX7066775,SRX7066782,SRX7066791,SRX7066792,SRX7066793
1053	0.000480964	ACG		PRJNA233943,PRJNA233944,PRJNA277369,PRJNA279442,PRJNA545350,PRJNA580021	SRX488754,SRX488768,SRX488769,SRX488855,SRX488951,SRX488952,SRX488981,SRX488982,SRX489004,SRX489005,SRX489028,SRX489029,SRX489119,SRX490761,SRX490794,SRX490795,SRX490796,SRX490797,SRX490798,SRX490799,SRX490800,SRX490801,SRX952143,SRX970762,SRX970763,SRX5930074,SRX5930075,SRX5930076,SRX5930080,SRX5930081,SRX5930082,SRX5930084,SRX5930086,SRX5930087,SRX5930088,SRX5930089,SRX7066769,SRX7066770,SRX706…
3541	0.000211749	TACCGAAC		PRJNA238265,PRJNA545350,PRJNA580021	SRX470462,SRX5930079,SRX5930084,SRX5930087,SRX7066790,SRX7066792
25427	0.000197532	ACAAACT		PRJNA233943,PRJNA233944,PRJNA277369,PRJNA279442,PRJNA545350,PRJNA580021	SRX487548,SRX487549,SRX487550,SRX487551,SRX487552,SRX487553,SRX487554,SRX488071,SRX488073,SRX488076,SRX488429,SRX488433,SRX488748,SRX488749,SRX488754,SRX488755,SRX488768,SRX488769,SRX488855,SRX488917,SRX488951,SRX488952,SRX488981,SRX488982,SRX489004,SRX489005,SRX489028,SRX489029,SRX489060,SRX489061,SRX489119,SRX489120,SRX489274,SRX487481,SRX490798,SRX952143,SRX970760,SRX970762,SRX970763,SRX593007…
25788	0.000678571	TAACGAAC		PRJNA233943,PRJNA545350,PRJNA580021,PRJNA233944,PRJNA277369,PRJNA279442	SRX487456,SRX487457,SRX487458,SRX5930074,SRX5930075,SRX5930076,SRX5930079,SRX5930086,SRX5930087,SRX5930088,SRX5930089,SRX7066783,SRX487548,SRX487549,SRX487550,SRX487551,SRX487552,SRX487553,SRX487554,SRX487555,SRX488069,SRX488070,SRX488071,SRX488072,SRX488073,SRX488074,SRX488075,SRX488076,SRX488435,SRX488748,SRX488749,SRX488754,SRX488755,SRX488768,SRX488769,SRX488855,SRX488917,SRX488951,SRX488952,…
26041	0.000202462	NNNNNNNNN		PRJNA233943,PRJNA279442,PRJNA545350,PRJNA580021	SRX488429,SRX488430,SRX488433,SRX488951,SRX488952,SRX970760,SRX5930081,SRX487458,SRX487551,SRX487553,SRX487456,SRX7066788
26709	0.000294839	AAC		PRJNA233943,PRJNA233944,PRJNA279442,PRJNA545350,PRJNA580021,PRJNA277369	SRX487455,SRX487459,SRX487554,SRX488069,SRX488073,SRX488749,SRX488754,SRX488755,SRX488768,SRX488769,SRX488855,SRX488917,SRX488981,SRX488982,SRX489028,SRX489060,SRX489061,SRX489119,SRX489120,SRX490798,SRX970760,SRX970763,SRX5930074,SRX5930075,SRX5930076,SRX5930081,SRX5930082,SRX5930086,SRX5930088,SRX7066788,SRX7066792,SRX7066793,SRX952143,SRX5930084,SRX5930087,SRX7066790
26914	0.000182453	AC		PRJNA233943,PRJNA233944,PRJNA277369,PRJNA279442,PRJNA545350,PRJNA580021	SRX487548,SRX487549,SRX487550,SRX487551,SRX487552,SRX487553,SRX487554,SRX488069,SRX488071,SRX488072,SRX488075,SRX488076,SRX488434,SRX488748,SRX488749,SRX488754,SRX488755,SRX488768,SRX488769,SRX488855,SRX488917,SRX488951,SRX488952,SRX488981,SRX488982,SRX489004,SRX489005,SRX489028,SRX489029,SRX489060,SRX489061,SRX489119,SRX489120,SRX489274,SRX490759,SRX490760,SRX490761,SRX490762,SRX490763,SRX490766…
27564	0.000486853	AACGAACT		PRJNA545350,PRJNA580021	SRX5930078,SRX5930079,SRX5930081,SRX5930083,SRX5930084,SRX5930089,SRX7066788
28361	0.000226406	CAAAC		PRJNA233943,PRJNA233944,PRJNA277369,PRJNA279442,PRJNA545350,PRJNA580021	SRX487459,SRX487548,SRX487549,SRX487550,SRX487551,SRX487552,SRX487553,SRX487554,SRX487555,SRX488069,SRX488070,SRX488071,SRX488072,SRX488073,SRX488074,SRX488075,SRX488076,SRX488748,SRX488749,SRX488754,SRX488755,SRX488768,SRX488769,SRX488855,SRX488917,SRX488951,SRX488952,SRX488981,SRX488982,SRX489004,SRX489005,SRX489028,SRX489029,SRX489060,SRX489061,SRX489119,SRX489120,SRX489274,SRX490718,SRX490720…
28487	0.000223658	TGAACTT		PRJNA233943,PRJNA233944,PRJNA277369,PRJNA279442,PRJNA545350,PRJNA580021	SRX487548,SRX487549,SRX487550,SRX487551,SRX487552,SRX487553,SRX487554,SRX487555,SRX488069,SRX488070,SRX488071,SRX488072,SRX488073,SRX488074,SRX488075,SRX488076,SRX488748,SRX488749,SRX488754,SRX488755,SRX488768,SRX488769,SRX488855,SRX488917,SRX488951,SRX488952,SRX488981,SRX488982,SRX489004,SRX489005,SRX489028,SRX489029,SRX489060,SRX489061,SRX489119,SRX489120,SRX489274,SRX490724,SRX490759,SRX490760…
28608	0.000284091	AC		PRJNA545350,PRJNA580021,PRJNA233943	SRX5930079,SRX5930080,SRX5930083,SRX5930084,SRX7066769,SRX489004,SRX489005
28625	0.00262597	ACAAAC		PRJNA233943,PRJNA233944,PRJNA277369,PRJNA279442,PRJNA545350,PRJNA580021	SRX487452,SRX487454,SRX487456,SRX487457,SRX487548,SRX487549,SRX487550,SRX487551,SRX487552,SRX487553,SRX487554,SRX487555,SRX488069,SRX488070,SRX488071,SRX488072,SRX488073,SRX488074,SRX488075,SRX488076,SRX488428,SRX488433,SRX488435,SRX488748,SRX488749,SRX488754,SRX488755,SRX488768,SRX488769,SRX488855,SRX488917,SRX488951,SRX488952,SRX488981,SRX488982,SRX489004,SRX489005,SRX489028,SRX489029,SRX489060…
28949	0.000916312	AC		PRJNA233943,PRJNA233944,PRJNA277369,PRJNA279442,PRJNA545350,PRJNA580021,PRJNA238265	SRX487452,SRX487455,SRX487548,SRX487549,SRX487550,SRX487551,SRX487552,SRX487553,SRX487554,SRX487555,SRX488069,SRX488070,SRX488071,SRX488072,SRX488073,SRX488074,SRX488075,SRX488076,SRX488428,SRX488748,SRX488749,SRX488754,SRX488755,SRX488768,SRX488769,SRX488855,SRX488917,SRX488951,SRX488952,SRX488981,SRX488982,SRX489004,SRX489005,SRX489028,SRX489029,SRX489060,SRX489061,SRX489119,SRX489120,SRX489274…
28978	0.000706964	GAAC		PRJNA233943,PRJNA233944,PRJNA277369,PRJNA279442,PRJNA545350,PRJNA580021	SRX487452,SRX487455,SRX487548,SRX487549,SRX487550,SRX487551,SRX487552,SRX487553,SRX487554,SRX487555,SRX488069,SRX488070,SRX488071,SRX488072,SRX488073,SRX488074,SRX488075,SRX488076,SRX488435,SRX488748,SRX488749,SRX488754,SRX488755,SRX488768,SRX488769,SRX488855,SRX488917,SRX488951,SRX488952,SRX488981,SRX488982,SRX489004,SRX489005,SRX489028,SRX489029,SRX489060,SRX489061,SRX489119,SRX489120,SRX489274…
29092	0.000198301	TA		PRJNA233944,PRJNA580021,PRJNA545350	SRX490759,SRX490761,SRX490764,SRX490766,SRX7066783,SRX490720,SRX5930079,SRX7066789,SRX5930084
29105	0.00398018	AACT		PRJNA233943,PRJNA233944,PRJNA277369,PRJNA279442,PRJNA545350,PRJNA580021	SRX487453,SRX487454,SRX487455,SRX487456,SRX487548,SRX487549,SRX487550,SRX487551,SRX487552,SRX487553,SRX487554,SRX487555,SRX488069,SRX488070,SRX488071,SRX488072,SRX488073,SRX488074,SRX488075,SRX488076,SRX488428,SRX488429,SRX488431,SRX488434,SRX488748,SRX488749,SRX488754,SRX488755,SRX488768,SRX488769,SRX488855,SRX488917,SRX488951,SRX488952,SRX488981,SRX488982,SRX489004,SRX489005,SRX489028,SRX489029…
29144	0.000279287	AACT		PRJNA233943,PRJNA233944,PRJNA238265,PRJNA279442,PRJNA580021	SRX487452,SRX487459,SRX487550,SRX487551,SRX487552,SRX487554,SRX488069,SRX488074,SRX488076,SRX488433,SRX488748,SRX488981,SRX488982,SRX490798,SRX470463,SRX970762,SRX970763,SRX7066788,SRX7066769,SRX970760
29227	0.000158242	AAC		PRJNA580021,PRJNA279442	SRX7066787,SRX7066790,SRX7066788,SRX970760
29381	0.000670049	GACCT		PRJNA233943,PRJNA233944,PRJNA277369,PRJNA279442,PRJNA580021	SRX487454,SRX487455,SRX487548,SRX487549,SRX487550,SRX487551,SRX487552,SRX487553,SRX487554,SRX487555,SRX488069,SRX488070,SRX488071,SRX488072,SRX488073,SRX488074,SRX488075,SRX488076,SRX488430,SRX488435,SRX488748,SRX488749,SRX488754,SRX488755,SRX488768,SRX488769,SRX488855,SRX488917,SRX488951,SRX488952,SRX488981,SRX488982,SRX489004,SRX489005,SRX489028,SRX489029,SRX489060,SRX489061,SRX489119,SRX489120…
29502	0.000589715	AACTTA		PRJNA233943,PRJNA233944,PRJNA279442,PRJNA545350,PRJNA580021,PRJNA277369	SRX487548,SRX487549,SRX487550,SRX487551,SRX487552,SRX487553,SRX487554,SRX487555,SRX488069,SRX488070,SRX488071,SRX488072,SRX488073,SRX488074,SRX488075,SRX488076,SRX488748,SRX488749,SRX488754,SRX488755,SRX488768,SRX488769,SRX488855,SRX488917,SRX488951,SRX488952,SRX488981,SRX488982,SRX489004,SRX489005,SRX489028,SRX489029,SRX489060,SRX489061,SRX489119,SRX489120,SRX489274,SRX487479,SRX490759,SRX490760…
29564	0.000707237	AA		PRJNA545350,PRJNA233943,PRJNA233944,PRJNA277369,PRJNA279442,PRJNA580021	SRX5930079,SRX5930080,SRX5930081,SRX5930083,SRX487454,SRX487455,SRX487459,SRX5930076,SRX5930077,SRX5930088,SRX487548,SRX487549,SRX487550,SRX487551,SRX487552,SRX487553,SRX487554,SRX487555,SRX488069,SRX488073,SRX488075,SRX488748,SRX488749,SRX488754,SRX488755,SRX488768,SRX488769,SRX488855,SRX488917,SRX488951,SRX488952,SRX488981,SRX488982,SRX489004,SRX489005,SRX489028,SRX489029,SRX489060,SRX489061,SR…
29581	0.00460252	AAAGAA	pORF8c	PRJNA233943,PRJNA233944,PRJNA277369,PRJNA279442,PRJNA545350,PRJNA580021	SRX487453,SRX487454,SRX487456,SRX487457,SRX487459,SRX487548,SRX487549,SRX487550,SRX487551,SRX487552,SRX487553,SRX487554,SRX487555,SRX488069,SRX488070,SRX488071,SRX488072,SRX488073,SRX488074,SRX488075,SRX488076,SRX488428,SRX488429,SRX488431,SRX488432,SRX488434,SRX488435,SRX488748,SRX488749,SRX488754,SRX488755,SRX488768,SRX488769,SRX488855,SRX488917,SRX488951,SRX488952,SRX488981,SRX488982,SRX489004…
29642	0.000161298	AA		PRJNA545350,PRJNA233943	SRX5930083,SRX5930081,SRX5930080,SRX489028,SRX489029
29659	0.00110244	AAAGAA		PRJNA233943,PRJNA233944,PRJNA277369,PRJNA279442,PRJNA545350,PRJNA580021	SRX487454,SRX487548,SRX487549,SRX487550,SRX487551,SRX487552,SRX487553,SRX487554,SRX487555,SRX488069,SRX488070,SRX488071,SRX488073,SRX488074,SRX488075,SRX488076,SRX488435,SRX488748,SRX488749,SRX488754,SRX488755,SRX488768,SRX488769,SRX488855,SRX488917,SRX488951,SRX488952,SRX488981,SRX488982,SRX489004,SRX489005,SRX489028,SRX489029,SRX489060,SRX489061,SRX489119,SRX489120,SRX489274,SRX487479,SRX487482…
29851	0.000148721	AAC		PRJNA233943,PRJNA233944,PRJNA545350	SRX487453,SRX487454,SRX488428,SRX488429,SRX487485,SRX5930074
